# Comparative genomic and metagenomic investigations of the *Corynebacterium tuberculostearicum* species complex reveals potential mechanisms underlying associations to skin health and disease

**DOI:** 10.1101/2022.08.31.506047

**Authors:** Rauf Salamzade, Mary Hannah Swaney, Lindsay R. Kalan

## Abstract

*Corynebacterium* are a diverse genus and dominant member of the human skin microbiome. Recently, we reported that the most prevalent *Corynebacterium* species found on skin – including *Corynebacterium tuberculostearicum* and *Corynebacterium kefirresidentii* – comprise a narrow species complex despite the diversity of the genus. Here, we apply high-resolution phylogenomics and comparative genomics to describe the structure of the *C. tuberculostearicum* species complex. We find this species complex is missing a fatty acid biosynthesis gene family which is often found in multi-copy in approximately 99% of other *Corynebacterium* species. Conversely, this species complex is enriched for multiple genetic traits, including a gene encoding for a collagen-like peptide. Further, through metagenomic investigations, we find that one species within the complex, *C. kefirresidentii*, increases in relative abundance during atopic dermatitis flares and show that most members of this species possess a colocalized set of putative virulence genes.
