## Supplementary Tables S1 to S4 for "Comparative genomic and metagenomic investigations of the *Corynebacterium tuberculostearicum* species complex reveals potential mechanisms underlying associations to skin health and disease"

### Sheet: Table S1 
Table S1: Overview of 26 genomes from C. tuberculostearicum species complex
Isolate / Genome Name	Taxa on NCBI	GTDB-tk2 (with release R207)	Manual assessment of source information from NCBI or BacDive	DSM Identifier Used to Gather Collection Information on BacDive	MAG Based ?	CheckM Completeness Estimate	CheckM Contamination Estimate (Strain Heterogeneity Estimate)	Assembly N50 (scaffolds)
Corynebacterium aurimucosum E RS GCF 001059565 1	Corynebacterium aurimucosum	Corynebacterium aurimucosum type E	Human (clinical)		No	99.78	0.00 (0.00)	90570
Corynebacterium aurimucosum E RS GCF 001057615 1	Corynebacterium aurimucosum	Corynebacterium aurimucosum type E	Human (clinical)		No	99.78	0.00 (0.00)	83721
Corynebacterium aurimucosum E GB GCA 001913985 1	Corynebacterium simulans	Corynebacterium aurimucosum type E	Human skin (healthy)		Yes	99.78	2.88 (0.00)	70231
Corynebacterium aurimucosum E GB GCA 016127015 1	Corynebacterium tuberculostearicum	Corynebacterium aurimucosum type E	Secodary contamination of a sterile bioindicator	DSM 44695	No	99.78	0.00 (0.00)	2408591
Corynebacterium aurimucosum E GB GCA 900538785 1	uncultured Corynebacterium sp.	Corynebacterium aurimucosum type E	Human gut/faeces (healthy)		Yes	99.78	0.15 (0.00)	77492
Corynebacterium kefirresidentii RS GCF 001054195 1	Corynebacterium aurimucosum	Corynebacterium kefirresidentii	Human (clinical)		No	99.53	0.00 (0.00)	224640
Corynebacterium kefirresidentii GB GCA 016599755 1 (FDAARGOS_1055)	Corynebacterium kefirresidentii	Corynebacterium kefirresidentii	Contaminant industrial laboratory sterility test	DSM 44921	No	99.78	0.00 (0.00)	2470582
Corynebacterium kefirresidentii RS GCF 002154655 1	Corynebacterium kefirresidentii	Corynebacterium kefirresidentii	Kefir		No	99.63	1.87 (0.00)	94942
Corynebacterium kefirresidentii GB GCA 011525585 1	Corynebacterium sp.	Corynebacterium kefirresidentii	Human gut/faeces (healthy)		Yes	98.46	0.37 (50.00)	96989
Corynebacterium kefirresidentii RS GCF 000478155 1	Corynebacterium sp. KPL1817	Corynebacterium kefirresidentii	NA		No	99.78	0.00 (0.00)	763052
Corynebacterium kefirresidentii RS GCF 000478115 1	Corynebacterium sp. KPL1821	Corynebacterium kefirresidentii	NA		No	99.78	0.00 (0.00)	1983379
Corynebacterium kefirresidentii RS GCF 000478055 1	Corynebacterium sp. KPL1856	Corynebacterium kefirresidentii	NA		No	99.78	0.00 (0.00)	2439492
Corynebacterium kefirresidentii RS GCF 000478035 1	Corynebacterium sp. KPL1857	Corynebacterium kefirresidentii	NA		No	99.78	0.00 (0.00)	2456878
Corynebacterium kefirresidentii RS GCF 000477995 1	Corynebacterium sp. KPL1860	Corynebacterium kefirresidentii	NA		No	99.78	0.00 (0.00)	882975
Corynebacterium kefirresidentii LK1134	Not on NCBI	Corynebacterium kefirresidentii	Human skin (healthy)		No	99.78	0.13 (0.00)	259951
Corynebacterium sp900539985 SMGC_92	Not on NCBI	Corynebacterium sp900539985	Human skin (healthy)		Yes	99.78	0.09 (0.00)	138332
Corynebacterium sp900539985 GB GCA 900766345 1	uncultured Corynebacterium sp.	Corynebacterium sp900539985	Human gut/faeces (healthy)		Yes	93.17	0.00 (0.00)	101744
Corynebacterium sp900539985 GB GCA 900539985 1	uncultured Corynebacterium sp.	Corynebacterium sp900539985	Human gut/faeces (healthy)		Yes	97.14	0.00 (0.00)	26855
Corynebacterium tuberculostearicum RS GCF 000156615 2	Corynebacterium pseudogenitalium	Corynebacterium tuberculostearicum	Human (clinical/healthy)		No	99.16	0.00 (0.00)	442142
Corynebacterium tuberculostearicum GB GCA 913054145 1	Corynebacterium tuberculostearicum	Corynebacterium tuberculostearicum	Marine		Yes	88.02	0.81 (50.00)	6466
Corynebacterium tuberculostearicum RS GCF 013408445 1	Corynebacterium tuberculostearicum	Corynebacterium tuberculostearicum	Human bone barrow (leprosy patient)	DSM 44922	No	99.6	0.22 (0.00)	2453172
Corynebacterium tuberculostearicum GB GCA 016728365 1	Corynebacterium tuberculostearicum	Corynebacterium tuberculostearicum	Human bone barrow (leprosy patient)	DSM 44922	No	99.6	0.22 (0.00)	2451854
Corynebacterium tuberculostearicum C GB GCA 016613425 1	Corynebacterium tuberculostearicum	Corynebacterium tuberculostearicum type C	Human gut/faeces (healthy)		No	99.69	0.44 (0.00)	145054
Corynebacterium tuberculostearicum C RS GCF 000175635 1	Corynebacterium tuberculostearicum	Corynebacterium tuberculostearicum type C	Human gut/faeces (healthy)		No	99.6	0.00 (0.00)	139979
Corynebacterium sp SMGC_38	Not on NCBI	Novel	Human skin (healthy)		Yes	99.78	0.80 (42.86)	114248
Corynebacterium sp SMGC_337	Not on NCBI	Novel	Human skin (healthy)		Yes	96.09	2.93 (93.33)	26238

### Sheet: Table S2
Table S2: Detection of Corynebacterium species in skin metagenomes using StrainGST
Species name in GTDB R207	Metagenomes in Byrd et al 2017 with Species	Metagenomes in Oh et al 2016 with Species	Metagenomes in Swaney et al 2022 with Species	Total Metagenomes with Species Detected
Corynebacterium kefirresidentii	118	279	106	503
Corynebacterium tuberculostearicum	15	292	81	388
Corynebacterium aurimucosum E	63	179	67	309
Corynebacterium accolens	6	30	42	78
Corynebacterium mucifaciens	9	31	23	63
Corynebacterium simulans	6	50	5	61
Corynebacterium matruchotii	15	37	3	55
Corynebacterium sanguinis	0	9	33	42
Corynebacterium amycolatum A	3	35	4	42
Corynebacterium singulare	0	36	0	36
Corynebacterium propinquum	6	11	7	24
Corynebacterium coyleae	10	11	2	23
Corynebacterium kroppenstedtii	1	18	4	23
Corynebacterium riegelii	0	15	1	16
Corynebacterium sp001807205	6	6	1	13
Corynebacterium glucuronolyticum	9	0	3	12
Corynebacterium glaucum A	0	8	4	12
Corynebacterium freneyi	1	7	0	8
Corynebacterium amycolatum	0	3	4	7
Corynebacterium sp001767255	1	3	1	5
Corynebacterium striatum	1	3	0	4
Corynebacterium frankenforstense	4	0	0	4
Corynebacterium resistens	0	3	0	3
Corynebacterium minutissimum	0	2	1	3
Corynebacterium variabile	0	3	0	3
Corynebacterium imitans	0	2	0	2
Corynebacterium bovis	0	0	2	2
Corynebacterium kroppenstedtii C	1	0	1	2
Corynebacterium minutissimum B	0	0	2	2
Corynebacterium macginleyi	0	0	1	1

### Sheet: Table S3
Table S3: Comparative genomics results between the C. tuberculostearicum species complex and other Corynebacterium species
Homolog Group	P-value Adjusted	Enriched or Depleted	Maps to Near Core Genome of Ct sp. complex (based on 26 genomes)	Median Length (aa)	EggNOG Annotation	EggNOG Domains	NCBI Conserved Domains on Consensus Sequence	Phyre 2 Annotations on Consensus Sequence	Proportion of 4 Ct sp. complex with homolog group	Proportion of 183 alternate Corynebacterium	Median copy-count of homolog group in Ct sp. complex	Median copy-count of homolog group in alternate Corynebacterium
OG0000019	0.00878687	negative	FALSE	254	Belongs to the short-chain dehydrogenases reductases (SDR) family:269, Dehydrogenases with different specificities (Related to short-chain alcohol dehydrogenases):92, KR domain:54, Enoyl-(Acyl carrier protein) reductase:43, Dehydrogenases with different specificities (related to short-chain alcohol dehydrogenases):12, COG1028 Dehydrogenases with different specificities (related to short-chain alc…	adh_short:372, adh_short_C2:187	3-oxoacyl-ACP reductase FabG	Fold: NAD(P)-binding Rossmann-fold domains; Superfamily: NAD(P)-binding Rossmann-fold domains; Family: Tyrosine-dependent oxidoreductases (100% confidence and 97% coverage)	0	0.989071	NA	3
OG0003952	0.00878687	positive	TRUE	528	calcium- and calmodulin-responsive adenylate cyclase activity:11	Collagen:11		Molecule:collagen alpha-2(i) chain; PDBTitle: low resolution, molecular envelope structure of type i2 collagen in situ determined by fiber diffraction. single3 type i collagen molecule, rigid body refinement (97.1% confidence; 27% coverage)	1	0.0382514	1	1
OG0003954	0.00878687	positive	TRUE	207	Acetyltransferase (GNAT) family:8, transferase activity, transferring acyl groups:2	Acetyltransf_1:10, NodA:2, Zn_ribbon_2:2	NAT_SF super family ; MutS2 super family (weak e-values)	Fold: Acyl-CoA N-acyltransferases (Nat); Superfamily: Acyl-CoA N-acyltransferases (Nat); Family: N-acetyl transferase, NAT (99.8% confidence and coverage 70%)	1	0.0382514	1	1
OG0004196	0.00878687	positive	TRUE	186				Low confidence / coverage	1	0.00546448	2	1
OG0004498	0.00878687	positive	TRUE	73				Low confidence / coverage	1	0.0218579	1	1
OG0004500	0.00878687	positive	TRUE	60.5				Low confidence / coverage	1	0.0218579	1	1
OG0004504	0.00878687	positive	TRUE	236				Low confidence / coverage	1	0.0218579	1	1
OG0004524	0.00878687	positive	TRUE	124				Low confidence / coverage	1	0.0218579	1	1
OG0004562	0.00878687	positive	TRUE	228				Low confidence / coverage	1	0.0218579	1	1
OG0005079	0.00878687	positive	TRUE	74.5				Low confidence / coverage	1	0.010929	1	1
OG0005574	0.00878687	positive	TRUE	124				Low confidence / coverage	1	0.00546448	1	1
OG0005576	0.00878687	positive	TRUE	32				Low confidence / coverage	1	0.00546448	1	1
OG0006176	0.00878687	positive	TRUE	204				Low confidence / coverage	1	0	1	NA
OG0006934	0.00878687	positive	TRUE	69				Low confidence / coverage	0.75	0	1	NA
OG0001951	0.0149702	positive	TRUE	415	translation initiation factor activity:4	PSCyt1:4, WD40:4, HIRAN:2		Low confidence / coverage	1	0.333333	2	1
OG0004747	0.0149702	positive	TRUE	148				Molecule:acetyltransferase; PDBTitle: the human o-glcnacase c-terminal domain is a pseudo histone2 acetyltransferase (96.4% confidence and 91% coverage)	1	0.0163934	1	1
OG0003689	0.0189467	positive	TRUE	125				Molecule:uncharacterized protein; PDBTitle: the crystal structure of the protein olei01261 with unknown function2 from chlorobaculum tepidum tls (confidence 66.4% & coverage 72%)	1	0.0491803	1	1
OG0003795	0.0189467	positive	TRUE	223	Domain of unknown function (DUF5067):6, translation initiation factor activity:1	DUF5067:7, P22_portal:1	Domain of unknown function (DUF5067)	uncharacterized protein; PDBTitle: structure of a putative lipoprotein from staphylococcus aureus subsp.2 aureus nctc 8325 (confidence 100% and coverage 53%)	1	0.0437158	1	1
OG0005070	0.0189467	positive	TRUE	119				Low confidence / coverage	1	0.010929	1	1
OG0003327	0.02591	positive	TRUE	162				Low confidence / coverage	1	0.0710383	1	1
OG0000107	0.02591	positive	TRUE	125	transcriptional:233, helix_turn_helix gluconate operon transcriptional repressor:29, transcriptional regulator:3, Transcriptional regulator:2, Transcriptional regulator, GntR family:2, UTRA:1	GntR:270, UTRA:1	DNA-binding transcriptional regulator YhcF, GntR family [Transcription];	PDB Molecule:predicted transcriptional regulators; PDBTitle: crystal structure of the transcriptional factor from c.glutamicum (99.9% confidence and 90% coverage)	1	0.896175	3	1
OG0000129	0.02591	positive	TRUE	181	Sortase and related acyltransferases:168, Acetyltransferase, GNAT family:70, Acetyltransferase (GNAT) domain:3, acetyltransferase:1	Acetyltransf_1:242, Acetyltransf_4:242, HTH_20:168	L-amino acid N-acyltransferase YncA [Amino acid transport and metabolism];	PDB Molecule:phosphinothricin n-acetyltransferase; PDBTitle: crystal structure of phosphinothricin n-acetyltransferase from2 brucella ovis in complex with acetylcoa (confidence 100% and coverage 91%)	1	0.934426	3	1
OG0003233	0.02591	positive	TRUE	133.5				Low confidence / coverage	1	0.0765027	1	1
OG0003429	0.02591	positive	TRUE	107				Low confidence / coverage	1	0.0655738	1	1
OG0003238	0.0394338	positive	TRUE	246				Low confidence / coverage	1	0.0765027	1	1
OG0001298	0.0483278	negative	FALSE	145	Peptidase A24:86, aspartic-type endopeptidase activity:54, peptidase:8	Peptidase_A24:148, DiS_P_DiS:54		Molecule:peptidase a24b, flak domain protein; PDBTitle: the crystal structure of gxgd membrane protease flak (confidence 99.1%; coverage 96%)	0	0.912568	NA	1
OG0002996	0.0483278	positive	TRUE	244				PDB Molecule:probable abc transporter permease protein nosy; PDBTitle: abc transporter nosdfy, nucleotide-free in lipid nanodisc, r-domain 2 (99.8% confidence and 97% coverage)	1	0.0983607	1	1
OG0003195	0.0483278	positive	TRUE	126				Low confidence / coverage	1	0.0819672	1	1

### Sheet: Table S4
Table S4: Comparative genomics results between C. kefirresidentii and C. tuberculostearicum/C. aurimucosum type E genomes
Homolog Group	P-value Adjusted	Enriched or Depleted	EggNOG Annotation	EggNOG Domains	Proportion of 10 Ck with homolog group	Proportion of 11 Ct/Ca with homolog group	Median copy-count of homolog group in Ck	Median copy-count of homolog group in Ct
OG0002100	0.00786573	C. kefirresidentii			1	0.0909091	1	1
OG0002121	0.00786573	C. kefirresidentii			1	0	1	NA
OG0002141	0.00786573	C. kefirresidentii	flavoprotein involved in K transport:11		1	0.0909091	1	1
OG0002142	0.00786573	C. kefirresidentii	Protein of unknown function (Hypoth_ymh):10	Hypoth_Ymh:10	1	0	1	NA
OG0002143	0.00786573	C. kefirresidentii	Uncharacterized protein conserved in bacteria (DUF2236):12	DUF2236:12	0.9	0	1	NA
OG0002162	0.00786573	C. kefirresidentii	Belongs to the aldehyde dehydrogenase family:11	Aldedh:11	0.9	0	1	NA
OG0002163	0.00786573	C. kefirresidentii			1	0	1	NA
OG0002167	0.00786573	C. kefirresidentii	helix_turn_helix, Deoxyribose operon repressor:9	HTH_11:9, WYL:9	0.9	0	1	NA
OG0002195	0.00786573	C. kefirresidentii	Uncharacterized protein conserved in bacteria (DUF2236):10	DUF2236:10	0.9	0	1	NA
OG0002198	0.00786573	C. kefirresidentii	NAD-dependent aldehyde dehydrogenases:9	Aldedh:9	0.9	0	1	NA
OG0002199	0.00786573	C. kefirresidentii	Glyoxalase/Bleomycin resistance protein/Dioxygenase superfamily:9	Glyoxalase:9	0.9	0	1	NA
OG0002222	0.00786573	C. kefirresidentii			0.9	0	1	NA
OG0002223	0.00786573	C. kefirresidentii			0.9	0	1	NA
OG0002228	0.00786573	C. kefirresidentii			0.9	0	1	NA
OG0002229	0.00786573	C. kefirresidentii		Cutinase:9, PE-PPE:9	0.9	0	1	NA
OG0002232	0.00786573	C. kefirresidentii	2Fe-2S iron-sulfur cluster binding domain:9	FAD_binding_6:9, Fer2:9, NAD_binding_1:9	0.9	0	1	NA
OG0002233	0.00786573	C. kefirresidentii	protein conserved in bacteria:9	DMT_YdcZ:9	0.9	0	1	NA
OG0002234	0.00786573	C. kefirresidentii	Biotin carboxylase C-terminal domain:9	ACC_central:9, Biotin_carb_C:9, Biotin_carb_N:9, Biotin_lipoyl:9, CPSase_L_D2:9, Carboxyl_trans:9	0.9	0	1	NA
OG0002236	0.00786573	C. kefirresidentii	Conserved carboxylase domain:9	HMGL-like:9, PYC_OADA:9	0.9	0	1	NA
OG0002237	0.00786573	C. kefirresidentii	MFS/sugar transport protein:9	MFS_1:9, Sugar_tr:9	0.9	0	1	NA
OG0002238	0.00786573	C. kefirresidentii	Acyl CoA acetate 3-ketoacid CoA transferase beta subunit:9	CoA_trans:9	0.9	0	1	NA
OG0002240	0.00786573	C. kefirresidentii	Transcriptional regulator:9	HTH_IclR:9, IclR:9	0.9	0	1	NA
OG0002262	0.00786573	C. kefirresidentii	transport systems ATPase components:9	ABC_tran:9	0.9	0	1	NA
OG0002265	0.00786573	C. kefirresidentii	L-lysine 6-monooxygenase (NADPH-requiring):9	K_oxygenase:9	0.9	0	1	NA
OG0002266	0.00786573	C. kefirresidentii			0.9	0	1	NA
OG0002239	0.00896462	C. kefirresidentii	Acyl CoA acetate 3-ketoacid CoA transferase, alpha subunit:9	CoA_trans:9	0.9	0	1	NA
OG0002196	0.00988531	C. kefirresidentii	NAD(P)-binding Rossmann-like domain:10	FAD_oxidored:10, NAD_binding_8:10, Pyr_redox_2:10	0.9	0	1	NA
OG0002197	0.00988531	C. kefirresidentii	Uncharacterized protein conserved in bacteria (DUF2236):10	DUF2236:10	0.9	0	1	NA
OG0002227	0.00988531	C. kefirresidentii			0.9	0	1	NA
OG0002235	0.0112294	C. kefirresidentii	first, biotin carboxylase catalyzes the carboxylation of the carrier protein and then the transcarboxylase transfers the carboxyl group to form malonyl-CoA:9	Biotin_lipoyl:9, HMGL-like:9, PYC_OADA:9	0.9	0	1	NA
OG0002231	0.0125045	C. kefirresidentii	Uncharacterized protein conserved in bacteria (DUF2236):9	DUF2236:9	0.9	0	1	NA
OG0002225	0.0188684	C. kefirresidentii			0.8	0	1	NA
OG0000022	0.0192909	C. kefirresidentii			1	0.909091	2	1
OG0002051	0.0192909	C. kefirresidentii	ASCH:10, cytidine deaminase:2	ASCH:12, dCMP_cyt_deam_1:2	1	0.181818	1	1
OG0002071	0.0192909	C. kefirresidentii	Uncharacterized protein conserved in bacteria (DUF2316):12	DUF2316:12	1	0.181818	1	1
OG0002087	0.0192909	C. kefirresidentii	glyoxalase:12	Glyoxalase:12	1	0.181818	1	1
OG0002107	0.0192909	C. kefirresidentii	GDSL-like Lipase/Acylhydrolase:13	Lipase_GDSL_2:13	0.8	0	2	NA
OG0002108	0.0192909	C. kefirresidentii	GDSL-like Lipase/Acylhydrolase family:13	Lipase_GDSL_2:13	0.8	0	2	NA
OG0002119	0.0192909	C. kefirresidentii			0.8	0	1	NA
OG0002160	0.0192909	C. kefirresidentii			1	0.181818	1	1
OG0002263	0.0192909	C. kefirresidentii	GDSL-like Lipase/Acylhydrolase family:8	Lipase_GDSL_2:8	0.8	0	1	NA
OG0002267	0.0192909	C. kefirresidentii	Phage regulatory protein:7, P22_AR N-terminal domain:1	ORF11CD3:7, Phage_pRha:7, P22_AR_N:1	0.8	0	1	NA
OG0002299	0.0192909	C. kefirresidentii	GDSL-like Lipase/Acylhydrolase family:8	Lipase_GDSL_2:8	0.8	0	1	NA
OG0002302	0.0192909	C. kefirresidentii			0.8	0	1	NA
OG0002306	0.0192909	C. kefirresidentii	Belongs to the prokaryotic molybdopterin-containing oxidoreductase family:8	Molybdop_Fe4S4:8, Molybdopterin:8, Molydop_binding:8, TAT_signal:8	0.8	0	1	NA
OG0002307	0.0192909	C. kefirresidentii	Belongs to the prokaryotic molybdopterin-containing oxidoreductase family:8	Molybdopterin:8, Molydop_binding:8	0.8	0	1	NA
OG0002308	0.0192909	C. kefirresidentii	molybdopterin cofactor binding:8	Molybdopterin:8, Molydop_binding:8	0.8	0	1	NA
OG0002309	0.0192909	C. kefirresidentii	molybdopterin cofactor binding:8	DUF1830:8, Molybdopterin:8	0.8	0	1	NA
OG0002310	0.0192909	C. kefirresidentii	Belongs to the prokaryotic molybdopterin-containing oxidoreductase family:8	Molybdopterin:8, Molydop_binding:8	0.8	0	1	NA
OG0002311	0.0192909	C. kefirresidentii	B3 4 domain protein:8	B3_4:8	0.8	0	1	NA
OG0002312	0.0192909	C. kefirresidentii	Pyridoxal-dependent decarboxylase conserved domain:8	Pyridoxal_deC:8	0.8	0	1	NA
OG0002313	0.0192909	C. kefirresidentii	IucA / IucC family:8	Acetyltransf_8:8, FhuF:8, IucA_IucC:8	0.8	0	1	NA
OG0002315	0.0192909	C. kefirresidentii			0.8	0	1	NA
OG0002316	0.0192909	C. kefirresidentii			0.8	0	1	NA
OG0002319	0.0192909	C. kefirresidentii	Catalyzes the synthesis of the hydroxymethylpyrimidine phosphate (HMP-P) moiety of thiamine from aminoimidazole ribotide (AIR) in a radical S-adenosyl-L-methionine (SAM)-dependent reaction:8	ThiC-associated:8, ThiC_Rad_SAM:8	0.8	0	1	NA
OG0002320	0.0192909	C. kefirresidentii	Condenses 4-methyl-5-(beta-hydroxyethyl)thiazole monophosphate (THZ-P) and 2-methyl-4-amino-5-hydroxymethyl pyrimidine pyrophosphate (HMP-PP) to form thiamine monophosphate (TMP):8	TMP-TENI:8	0.8	0	1	NA
OG0002321	0.0192909	C. kefirresidentii	Glycine D-amino acid oxidases (deaminating):8	DAO:8	0.8	0	1	NA
OG0002322	0.0192909	C. kefirresidentii	ThiS family:8	ThiS:8	0.8	0	1	NA
OG0002323	0.0192909	C. kefirresidentii	Catalyzes the rearrangement of 1-deoxy-D-xylulose 5- phosphate (DXP) to produce the thiazole phosphate moiety of thiamine. Sulfur is provided by the thiocarboxylate moiety of the carrier protein ThiS. In vitro, sulfur can be provided by H(2)S:8	ThiG:8	0.8	0	1	NA
OG0002324	0.0192909	C. kefirresidentii	Dinucleotide-utilizing enzymes involved in molybdopterin and thiamine biosynthesis family 2:8	Rhodanese:8, ThiF:8	0.8	0	1	NA
OG0002326	0.0192909	C. kefirresidentii			0.8	0	1	NA
OG0002170	0.0193286	C. kefirresidentii	Belongs to the thiolase family:10	Thiolase_C:10, Thiolase_N:10	0.9	0.0909091	1	1
OG0002300	0.0193286	C. kefirresidentii	FAD binding domain:8	FAD_binding_1:8, Flavodoxin_1:8, NAD_binding_1:8, p450:8	0.8	0	1	NA
OG0002301	0.0198472	C. kefirresidentii	Acyl-CoA synthetases (AMP-forming) AMP-acid ligases II:8	AMP-binding:8, AMP-binding_C:8, Polyketide_cyc2:8	0.8	0	1	NA
OG0002314	0.0198472	C. kefirresidentii	ATPase activity:8	ABC_tran:8	0.8	0	1	NA
OG0002161	0.0200889	C. kefirresidentii			0.8	0	1	NA
OG0002270	0.0209971	C. kefirresidentii			0.8	0	1	NA
OG0002193	0.0285342	C. kefirresidentii	Histidine phosphatase superfamily (branch 2):10	His_Phos_2:10	0.9	0.0909091	1	1
OG0002067	0.00786573	C. tuberculostearicum / C. aurimucosum_E	Staphylococcal nuclease homologues:11	SNase:11	0	1	NA	1
OG0002091	0.00786573	C. tuberculostearicum / C. aurimucosum_E	hydrolase (HAD superfamily):12	HAD_2:12	0.1	1	1	1
OG0002095	0.00786573	C. tuberculostearicum / C. aurimucosum_E			0	1	NA	1
OG0002114	0.00786573	C. tuberculostearicum / C. aurimucosum_E			0	1	NA	1
OG0002125	0.00786573	C. tuberculostearicum / C. aurimucosum_E	ABC-type multidrug transport system, ATPase and permease components:12	ABC_membrane:12, ABC_tran:12	0.1	1	1	1
OG0002138	0.00786573	C. tuberculostearicum / C. aurimucosum_E			0	0.909091	NA	1
OG0002099	0.00896462	C. tuberculostearicum / C. aurimucosum_E	Bacterial PH domain:12	bPH_1:12	0.1	1	1	1
OG0002126	0.00896462	C. tuberculostearicum / C. aurimucosum_E			0.1	1	1	1
OG0002153	0.0152398	C. tuberculostearicum / C. aurimucosum_E	Protein of unknown function (DUF3375):9	DUF3375:9	0	0.818182	NA	1
OG0002113	0.016355	C. tuberculostearicum / C. aurimucosum_E	Uncharacterized protein conserved in bacteria N-term (DUF3322):10	DUF2220:10, DUF3322:10	0	0.818182	NA	1
OG0000021	0.0192909	C. tuberculostearicum / C. aurimucosum_E	Sortase (surface protein transpeptidase):25	Sortase:25	0.2	1	2	2
OG0002053	0.0192909	C. tuberculostearicum / C. aurimucosum_E	HNH endonuclease domain protein:14	HNH:14	0.2	1	1	1
OG0002074	0.0192909	C. tuberculostearicum / C. aurimucosum_E	Protein of unknown function (DUF4065):11	DUF4065:11	0.2	1	1	1
OG0002092	0.0192909	C. tuberculostearicum / C. aurimucosum_E	cell wall anchor domain protein:13	GramPos_pilinBB:13, Gram_pos_anchor:13	0.2	1	1	1
OG0002152	0.0192909	C. tuberculostearicum / C. aurimucosum_E	Putative exonuclease SbcCD, C subunit:8	AAA_29:8, SbcCD_C:8	0	0.818182	NA	1
OG0002154	0.0192909	C. tuberculostearicum / C. aurimucosum_E	Fic/DOC family:9	Fic:9	0	0.818182	NA	1
OG0002158	0.0192909	C. tuberculostearicum / C. aurimucosum_E			0	0.818182	NA	1
OG0002220	0.0192909	C. tuberculostearicum / C. aurimucosum_E			0	0.818182	NA	1
OG0002070	0.0193286	C. tuberculostearicum / C. aurimucosum_E	acetyltransferase:13	Acetyltransf_1:13	0.2	1	1	1
OG0002093	0.0198302	C. tuberculostearicum / C. aurimucosum_E	domain protein:13		0.2	1	1	1
OG0002068	0.0198472	C. tuberculostearicum / C. aurimucosum_E	YrhK-like protein:13	YrhK:13	0.2	1	1	1
OG0000007	0.0200889	C. tuberculostearicum / C. aurimucosum_E	Transposase and inactivated derivatives IS30 family:53	HTH_38:53, rve:53	0.4	1	1	4
OG0002056	0.0205481	C. tuberculostearicum / C. aurimucosum_E	Sortase (surface protein transpeptidase):13	Sortase:13	0.2	1	1	1
OG0002129	0.022776	C. tuberculostearicum / C. aurimucosum_E	Antitoxin component of a toxin-antitoxin (TA) module:11	PhdYeFM_antitox:11	0.1	0.909091	1	1
OG0002073	0.0238537	C. tuberculostearicum / C. aurimucosum_E	Phosphate:11	PHO4:11	0.1	0.909091	1	1
OG0002090	0.0249081	C. tuberculostearicum / C. aurimucosum_E	Membrane transporters of cations and cationic drugs:11	Multi_Drug_Res:11	0.1	0.909091	1	1
OG0002155	0.0429924	C. tuberculostearicum / C. aurimucosum_E	Abi-like protein:8	Abi_2:8	0	0.727273	NA	1
OG0002040	0.0457195	C. tuberculostearicum / C. aurimucosum_E	transcriptional regulator containing an HTH domain and an:10, Putative ATP-dependent DNA helicase recG C-terminal:6	AlbA_2:16, HATPase_c_4:16, HTH_IclR:16, HTH_24:10, HTH_5:6	0.3	1	1	1
OG0000013	0.047762	C. tuberculostearicum / C. aurimucosum_E	Pfam PF01527:36, COG2963 Transposase and inactivated derivatives:3, Transposase:1	HTH_Tnp_1:40	0.2	0.818182	1	3
